# Nphos: Database and Predictor of Protein *N*-phosphorylation

**DOI:** 10.1101/2023.10.03.559246

**Authors:** Ming-Xiao Zhao, Ruo-Fan Ding, Qiang Chen, Junhua Meng, Fulai Li, Songsen Fu, Biling Huang, Yan Liu, Zhi-Liang Ji, Yufen Zhao

## Abstract

Protein *N*-phosphorylation widely present in nature and participates in various biological functions. However, current knowledge on *N*-phosphorylation is extremely limited compared to that on *O*-phosphorylation. In this study, we collected 11,710 experimentally verified *N*-phosphosites of 7344 proteins from 39 species and subsequently constructed the database Nphos to share up-to-date information on protein *N*-phosphorylation. Upon these substantial data, we characterized the sequential and structural features of protein *N*-phosphorylation. Moreover, after comparing of hundreds of learning models, we chose and optimized gradient boosting decision tree (GBDT) models to predict three types of human *N*-phosphorylation, achieving mean areas under the receiver operating characteristic curve (AUC) of 90.56%, 91.24%, and 92.01% for pHis, pLys, and pArg, respectively. Meanwhile, we discovered 488,825 distinct *N*-phosphosites in the human proteome. The models were also deployed in Nphos for interactive *N*-phosphosite prediction. In summary, this work provides new insights and points for both flexible and focused investigations of *N*-phosphorylation. It will also facilitate a deeper and more systematic understanding of protein *N*-phosphorylation modification by providing a data and technical foundation. Nphos is freely available at http://www.bio-add.org and http://ppodd.org.cn/Nphos/.
