## Supplementary material for "Nphos: Database and Predictor of Protein *N*-phosphorylation": Suppl_Figures_Tables: GPB-D-22-00517_Table S1 and Table S5.xlsx

### Sheet: Table S1
Table S1 Classifiers optimal results
Classifier	Accuracy	F1-score	Precision	Matthews corrcoef	AUC	Sensitivity/Recall	Specificity
AdaBoost_H_A	83.91 ± 0.61	72.85 ± 0.62	79.42 ± 1.25	48.5 ± 1.45	83.16 ± 0.67	44.75 ± 0.99	95.24 ± 0.63
AdaBoost_H_AB	87.38 ± 0.63	80.19 ± 0.86	83.84 ± 0.63	61.37 ± 1.49	88.43 ± 0.88	60.48 ± 2.28	95.18 ± 0.41
AdaBoost_H_ABH	87.64 ± 0.78	80.73 ± 1.05	84.09 ± 0.84	62.32 ± 1.93	88.78 ± 0.88	61.85 ± 2.3	95.12 ± 0.39
AdaBoost_H_AH	87.64 ± 0.76	80.72 ± 1.02	84.09 ± 0.8	62.29 ± 1.87	88.97 ± 0.82	61.8 ± 2.3	95.13 ± 0.39
AdaBoost_H_B	87.12 ± 0.84	79.66 ± 1.33	83.56 ± 0.83	60.44 ± 2.33	87.71 ± 0.98	59.23 ± 3.21	95.21 ± 0.35
AdaBoost_H_BH	87.21 ± 0.82	79.91 ± 1.22	83.55 ± 0.77	60.82 ± 2.16	87.99 ± 0.96	60.08 ± 3	95.08 ± 0.35
AdaBoost_H_H	87.2 ± 0.83	79.83 ± 1.19	83.66 ± 0.89	60.74 ± 2.14	88.01 ± 0.78	59.61 ± 2.75	95.21 ± 0.42
AdaBoost_K_A	82.62 ± 0.19	71.27 ± 0.44	78.82 ± 0.62	46.2 ± 0.89	80.97 ± 0.5	41.68 ± 0.92	95.35 ± 0.29
AdaBoost_K_AB	87.31 ± 0.4	80.79 ± 0.48	84.74 ± 0.92	62.73 ± 1.07	88.93 ± 0.43	61.23 ± 1.09	95.43 ± 0.6
AdaBoost_K_ABH	87.46 ± 0.41	81.09 ± 0.52	84.88 ± 1.01	63.25 ± 1.2	89.12 ± 0.43	61.96 ± 1.02	95.4 ± 0.63
AdaBoost_K_AH	87.46 ± 0.37	81.02 ± 0.55	84.97 ± 0.9	63.18 ± 1.16	89.14 ± 0.4	61.59 ± 1.31	95.5 ± 0.56
AdaBoost_K_B	87.02 ± 0.43	80.11 ± 0.71	84.64 ± 0.98	61.66 ± 1.45	88.66 ± 0.38	59.23 ± 1.55	95.66 ± 0.56
AdaBoost_K_BH	87.21 ± 0.55	80.53 ± 0.81	84.78 ± 1.23	62.35 ± 1.72	88.88 ± 0.42	60.34 ± 1.5	95.57 ± 0.69
AdaBoost_K_H	87.21 ± 0.51	80.49 ± 0.73	84.86 ± 1.16	62.32 ± 1.57	88.87 ± 0.52	60.06 ± 1.29	95.66 ± 0.64
AdaBoost_R_A	82.85 ± 0.33	74.11 ± 0.83	79.62 ± 0.87	50.6 ± 1.6	82.25 ± 0.86	48.83 ± 1.75	94.4 ± 0.44
AdaBoost_R_AB	87.39 ± 0.67	82.15 ± 0.88	85.1 ± 1.02	65.06 ± 1.77	89.68 ± 0.43	65.45 ± 1.56	94.84 ± 0.6
AdaBoost_R_ABH	87.46 ± 0.56	82.28 ± 0.82	85.14 ± 0.88	65.27 ± 1.62	89.77 ± 0.5	65.84 ± 1.71	94.8 ± 0.55
AdaBoost_R_AH	87.38 ± 0.57	82.13 ± 0.84	85.09 ± 0.82	65.02 ± 1.61	89.96 ± 0.5	65.4 ± 1.81	94.84 ± 0.51
AdaBoost_R_B	87.23 ± 0.69	81.76 ± 1.14	85.15 ± 1.04	64.47 ± 2.19	89.42 ± 0.57	64.01 ± 2.31	95.12 ± 0.49
AdaBoost_R_BH	87.29 ± 0.63	81.85 ± 1.02	85.21 ± 0.98	64.64 ± 1.96	89.6 ± 0.63	64.23 ± 2.13	95.11 ± 0.52
AdaBoost_R_H	87.2 ± 0.56	81.63 ± 0.84	85.28 ± 0.82	64.33 ± 1.59	89.52 ± 0.6	63.36 ± 1.88	95.29 ± 0.52
ANN_H_A	77.55 ± 0.62	43.68 ± 0.2	38.78 ± 0.31	0 ± 0	78.92 ± 0.58	0 ± 0	100 ± 0
ANN_H_AB	86.67 ± 0.86	78.93 ± 1.1	82.98 ± 1.94	59.13 ± 2.1	87.7 ± 1	58.2 ± 3.83	94.92 ± 1.55
ANN_H_ABH	75.5 ± 16.76	62.92 ± 14.93	74.24 ± 16.41	36.13 ± 20.03	75.93 ± 13.8	43.57 ± 22.44	84.79 ± 25.48
ANN_H_AH	70.66 ± 20.45	60.54 ± 17.55	68.06 ± 18.73	30.78 ± 26.17	70.86 ± 18.3	49.08 ± 22.78	76.9 ± 29.7
ANN_H_B	86.68 ± 0.69	78.95 ± 1.06	83.02 ± 1.77	59.21 ± 1.87	87.79 ± 0.96	58.28 ± 4.66	94.93 ± 1.59
ANN_H_BH	76 ± 14.5	65.29 ± 13.52	72.03 ± 13.95	37.8 ± 20.43	77.72 ± 11.37	48.99 ± 21.43	83.81 ± 21.9
ANN_H_H	75.2 ± 13.53	62.44 ± 13.57	69.74 ± 15.04	30.89 ± 23.33	71.9 ± 15.96	42.64 ± 23.24	84.62 ± 18.76
ANN_K_A	82.01 ± 0.24	69.7 ± 0.78	78.16 ± 0.98	43.79 ± 0.9	79.65 ± 0.56	38.58 ± 2.41	95.52 ± 0.78
ANN_K_AB	88.29 ± 0.61	82.49 ± 0.98	85.92 ± 1.05	65.86 ± 1.93	89.91 ± 0.47	64.78 ± 1.91	95.6 ± 0.52
ANN_K_ABH	86.71 ± 0.49	80.46 ± 0.66	82.9 ± 1.18	61.5 ± 1.35	87.93 ± 0.57	63.65 ± 2.46	93.88 ± 1.05
ANN_K_AH	85.24 ± 0.6	77.56 ± 0.83	81.4 ± 1.32	56.34 ± 1.65	85.03 ± 0.68	56.37 ± 2.39	94.22 ± 1
ANN_K_B	88.24 ± 0.52	82.44 ± 0.82	85.77 ± 0.96	65.72 ± 1.62	89.91 ± 0.5	64.9 ± 1.79	95.49 ± 0.57
ANN_K_BH	86.79 ± 0.44	80.54 ± 0.69	83.13 ± 1.19	61.73 ± 1.22	88.06 ± 0.41	63.55 ± 3.22	94.02 ± 1.22
ANN_K_H	85.06 ± 0.73	77.41 ± 1.06	80.92 ± 1.44	55.91 ± 2.08	84.91 ± 0.82	56.69 ± 2.63	93.88 ± 0.99
ANN_R_A	82.77 ± 0.28	73.65 ± 0.55	79.92 ± 0.76	50.16 ± 1.11	81.16 ± 0.65	47.21 ± 1.25	94.85 ± 0.44
ANN_R_AB	86.5 ± 0.69	81.18 ± 1	83.3 ± 1.12	62.82 ± 2.02	89.25 ± 0.68	65.68 ± 1.77	93.57 ± 0.66
ANN_R_ABH	86.84 ± 0.62	81.37 ± 1.05	84.22 ± 1.08	63.48 ± 2.07	89.04 ± 0.64	64.45 ± 2.07	94.44 ± 0.56
ANN_R_AH	74.62 ± 0.56	42.73 ± 0.19	37.31 ± 0.28	0 ± 0	50.43 ± 0.19	0 ± 0	100 ± 0
ANN_R_B	86.52 ± 0.68	81.21 ± 1.03	83.33 ± 1.08	62.87 ± 2.05	89.26 ± 0.67	65.72 ± 1.91	93.59 ± 0.6
ANN_R_BH	74.62 ± 0.56	42.73 ± 0.19	37.31 ± 0.28	0 ± 0	50.67 ± 0.26	0 ± 0	100 ± 0
ANN_R_H	84.78 ± 0.75	77.91 ± 0.95	81.8 ± 1.31	57.13 ± 2.02	85.68 ± 0.79	57.15 ± 1.29	94.18 ± 0.74
CatBoost_H_A	82.71 ± 0.68	71.89 ± 0.96	76.16 ± 1.14	45.39 ± 1.88	81.12 ± 0.73	46.07 ± 1.79	93.32 ± 0.61
CatBoost_H_AB	88.54 ± 0.58	81.29 ± 0.98	87.5 ± 0.74	64.69 ± 1.55	89.83 ± 0.57	58.6 ± 2.63	97.23 ± 0.42
CatBoost_H_ABH	88.6 ± 0.57	81.36 ± 0.94	87.69 ± 0.97	64.89 ± 1.54	90.03 ± 0.57	58.58 ± 2.58	97.31 ± 0.53
CatBoost_H_AH	88.71 ± 0.5	81.54 ± 0.79	87.86 ± 0.79	65.23 ± 1.24	90.16 ± 0.58	58.86 ± 2.29	97.36 ± 0.45
CatBoost_H_B	88.23 ± 0.59	80.71 ± 0.98	87.06 ± 0.79	63.62 ± 1.54	89.15 ± 0.71	57.52 ± 2.67	97.14 ± 0.46
CatBoost_H_BH	88.24 ± 0.64	80.65 ± 1.04	87.24 ± 0.84	63.63 ± 1.69	89.32 ± 0.59	57.14 ± 2.57	97.26 ± 0.43
CatBoost_H_H	88.33 ± 0.68	80.75 ± 1.08	87.54 ± 0.95	63.93 ± 1.79	89.28 ± 0.59	57.08 ± 2.61	97.39 ± 0.46
CatBoost_K_A	82.94 ± 0.34	72.16 ± 0.82	79.07 ± 0.87	47.51 ± 1.57	80.69 ± 0.74	43.69 ± 1.52	95.15 ± 0.32
CatBoost_K_AB	88.47 ± 0.52	82.59 ± 0.85	86.58 ± 0.82	66.29 ± 1.59	90.27 ± 0.5	63.99 ± 1.97	96.09 ± 0.44
CatBoost_K_ABH	88.56 ± 0.4	82.74 ± 0.69	86.7 ± 0.74	66.57 ± 1.32	90.32 ± 0.43	64.26 ± 1.6	96.12 ± 0.41
CatBoost_K_AH	88.67 ± 0.42	82.93 ± 0.72	86.85 ± 0.81	66.93 ± 1.4	90.31 ± 0.42	64.63 ± 1.65	96.15 ± 0.45
CatBoost_K_B	88.23 ± 0.45	82.14 ± 0.8	86.35 ± 0.78	65.51 ± 1.46	89.88 ± 0.41	62.94 ± 2.03	96.1 ± 0.46
CatBoost_K_BH	88.35 ± 0.57	82.31 ± 1	86.58 ± 0.92	65.87 ± 1.88	89.97 ± 0.45	63.1 ± 2.2	96.21 ± 0.43
CatBoost_K_H	88.37 ± 0.58	82.37 ± 0.99	86.57 ± 0.88	65.94 ± 1.86	89.8 ± 0.43	63.29 ± 2.07	96.18 ± 0.38
CatBoost_R_A	82.96 ± 0.55	74.47 ± 1.13	79.59 ± 1.18	51.08 ± 2.17	81.67 ± 1.03	49.92 ± 2.17	94.18 ± 0.54
CatBoost_R_AB	88.18 ± 0.46	82.65 ± 0.87	87.81 ± 0.8	67.05 ± 1.6	90.82 ± 0.65	62.58 ± 1.99	96.87 ± 0.42
CatBoost_R_ABH	88.41 ± 0.54	82.96 ± 1.02	88.21 ± 0.83	67.71 ± 1.86	90.75 ± 0.66	62.95 ± 2.23	97.05 ± 0.37
CatBoost_R_AH	88.36 ± 0.53	82.91 ± 1.01	88.09 ± 0.81	67.57 ± 1.87	90.92 ± 0.67	62.96 ± 2.16	96.99 ± 0.32
CatBoost_R_B	87.87 ± 0.65	82.12 ± 1.2	87.46 ± 1.03	66.1 ± 2.22	90.39 ± 0.72	61.52 ± 2.46	96.82 ± 0.43
CatBoost_R_BH	88.11 ± 0.52	82.45 ± 0.93	87.95 ± 0.82	66.82 ± 1.66	90.52 ± 0.61	61.81 ± 2.2	97.04 ± 0.45
CatBoost_R_H	87.94 ± 0.53	82.18 ± 1.06	87.72 ± 0.85	66.32 ± 1.91	90.42 ± 0.68	61.32 ± 2.36	96.98 ± 0.38
DT_H_A	80.17 ± 0.87	66.57 ± 1.12	71.6 ± 1.68	35.58 ± 2.24	70.65 ± 2.02	36.54 ± 2.43	92.81 ± 1.12
DT_H_AB	79.15 ± 0.72	68.37 ± 1.11	69.66 ± 1.14	37.09 ± 2.15	66.56 ± 1.97	46.35 ± 2.97	88.65 ± 1.08
DT_H_ABH	79.64 ± 1.19	68.59 ± 1.33	70.39 ± 1.55	37.69 ± 2.67	65.7 ± 2.04	45.27 ± 2.17	89.59 ± 1.08
DT_H_AH	79.88 ± 0.95	68.97 ± 1.19	70.78 ± 1.28	38.45 ± 2.34	66.19 ± 2.29	45.87 ± 2.34	89.73 ± 0.88
DT_H_B	78.28 ± 1.06	67.63 ± 1.24	68.44 ± 1.39	35.45 ± 2.48	65.69 ± 1.81	46.64 ± 2.75	87.44 ± 1.32
DT_H_BH	79.49 ± 0.9	68.87 ± 1.17	70.19 ± 1.2	38.06 ± 2.28	65.55 ± 1.8	46.99 ± 2.45	88.91 ± 0.9
DT_H_H	79.3 ± 0.99	68.7 ± 1.1	69.94 ± 1.3	37.71 ± 2.19	65.57 ± 2.04	47.03 ± 2.36	88.65 ± 1.22
DT_K_A	80.02 ± 0.3	66.59 ± 0.78	73.48 ± 1.07	36.93 ± 1.41	72.86 ± 1.15	35.04 ± 1.8	94.02 ± 0.68
DT_K_AB	81.48 ± 0.77	72.5 ± 0.99	74.7 ± 1.08	45.63 ± 1.94	71.18 ± 1.43	51.3 ± 2.13	90.87 ± 0.83
DT_K_ABH	82.01 ± 0.77	73.05 ± 1.06	75.65 ± 1.06	46.9 ± 2	72.15 ± 1.74	51.31 ± 2.39	91.57 ± 0.77
DT_K_AH	82.4 ± 0.75	73.48 ± 1.1	76.35 ± 1.16	47.87 ± 2.13	73.04 ± 1.65	51.47 ± 2.26	92.03 ± 0.69
DT_K_B	80.86 ± 0.78	71.63 ± 1.03	73.67 ± 1.17	43.84 ± 2.07	70.5 ± 1.4	50.22 ± 1.83	90.39 ± 0.77
DT_K_BH	81.95 ± 0.57	72.8 ± 0.92	75.61 ± 0.81	46.51 ± 1.65	71.53 ± 1.24	50.53 ± 2.55	91.73 ± 0.75
DT_K_H	82 ± 0.59	72.74 ± 0.89	75.78 ± 1.02	46.5 ± 1.65	72.33 ± 1.46	50.01 ± 2.42	91.96 ± 0.9
DT_R_A	80.08 ± 0.55	68.86 ± 1.22	75.35 ± 1.41	41.16 ± 2.27	73.56 ± 1.14	39.62 ± 2.57	93.82 ± 0.85
DT_R_AB	78.81 ± 1.08	70.74 ± 1.32	71.9 ± 1.45	41.75 ± 2.66	70.26 ± 2	51.82 ± 2.27	87.98 ± 1.09
DT_R_ABH	79.75 ± 0.85	72.11 ± 0.98	73.28 ± 1.2	44.49 ± 2	69.95 ± 1.45	54.02 ± 1.88	88.5 ± 1.1
DT_R_AH	80 ± 0.87	72.29 ± 0.98	73.67 ± 1.23	44.92 ± 1.99	70.35 ± 1.47	53.72 ± 2.16	88.93 ± 1.25
DT_R_B	77.9 ± 0.79	70 ± 0.98	70.65 ± 1.01	40.11 ± 1.95	68.58 ± 1.63	52.39 ± 2.04	86.58 ± 0.88
DT_R_BH	79.16 ± 0.92	71.6 ± 1.03	72.43 ± 1.2	43.37 ± 2.08	69.61 ± 1.7	54.37 ± 2.17	87.58 ± 1.24
DT_R_H	79.26 ± 0.79	71.54 ± 0.95	72.55 ± 1.09	43.3 ± 1.91	69.65 ± 1.38	53.6 ± 1.86	87.98 ± 0.98
GBDT_H_A	81.74 ± 0.55	71.55 ± 0.86	73.94 ± 0.86	43.81 ± 1.61	80.48 ± 0.67	48.81 ± 2.14	91.28 ± 0.67
GBDT_H_AB	88.37 ± 0.57	81.31 ± 0.92	86.45 ± 0.81	64.23 ± 1.51	89.63 ± 0.52	60.03 ± 2.62	96.58 ± 0.5
GBDT_H_ABH	88.48 ± 0.61	81.52 ± 0.97	86.63 ± 0.86	64.62 ± 1.62	89.57 ± 0.64	60.42 ± 2.77	96.62 ± 0.52
GBDT_H_AH	88.58 ± 0.63	81.72 ± 0.96	86.69 ± 0.92	64.95 ± 1.71	89.6 ± 0.45	60.91 ± 2.33	96.6 ± 0.47
GBDT_H_B	87.95 ± 0.54	80.65 ± 0.9	85.67 ± 0.99	62.88 ± 1.55	88.87 ± 0.71	59.15 ± 2.57	96.3 ± 0.59
GBDT_H_BH	88.05 ± 0.64	80.77 ± 0.99	85.98 ± 1.11	63.21 ± 1.73	88.81 ± 0.61	59.11 ± 2.71	96.45 ± 0.64
GBDT_H_H	88.05 ± 0.64	80.77 ± 1.04	85.93 ± 0.9	63.18 ± 1.77	88.84 ± 0.59	59.14 ± 2.74	96.43 ± 0.51
GBDT_K_A	81.01 ± 0.37	71.24 ± 0.76	74.05 ± 0.82	43.43 ± 1.5	77.98 ± 1.04	47.91 ± 1.5	91.31 ± 0.43
GBDT_K_AB	88.93 ± 0.45	83.06 ± 0.72	87.9 ± 0.7	67.6 ± 1.34	90.63 ± 0.5	63.41 ± 1.6	96.87 ± 0.34
GBDT_K_ABH	89.07 ± 0.47	83.28 ± 0.76	88.13 ± 0.8	68.03 ± 1.44	90.74 ± 0.57	63.74 ± 1.6	96.95 ± 0.39
GBDT_K_AH	89.03 ± 0.51	83.22 ± 0.82	88.06 ± 0.83	67.9 ± 1.56	90.57 ± 0.45	63.66 ± 1.71	96.92 ± 0.39
GBDT_K_B	88.62 ± 0.55	82.55 ± 0.88	87.47 ± 0.82	66.62 ± 1.65	90.26 ± 0.4	62.46 ± 1.79	96.76 ± 0.36
GBDT_K_BH	88.81 ± 0.53	82.85 ± 0.86	87.77 ± 0.85	67.21 ± 1.62	90.39 ± 0.52	62.94 ± 1.76	96.86 ± 0.39
GBDT_K_H	88.67 ± 0.58	82.68 ± 0.93	87.42 ± 0.92	66.79 ± 1.78	90.22 ± 0.44	62.94 ± 1.77	96.67 ± 0.38
GBDT_R_A	81.37 ± 0.64	73.63 ± 1.08	75.83 ± 1.18	47.91 ± 2.15	80.39 ± 0.85	53.65 ± 2	90.79 ± 0.68
GBDT_R_AB	88.41 ± 0.6	83.36 ± 1.06	87.2 ± 0.89	67.83 ± 1.97	90.95 ± 0.68	65.75 ± 2.35	96.11 ± 0.44
GBDT_R_ABH	88.59 ± 0.55	83.6 ± 0.98	87.53 ± 0.82	68.34 ± 1.83	90.92 ± 0.64	65.94 ± 2.16	96.29 ± 0.38
GBDT_R_AH	88.59 ± 0.6	83.61 ± 1.04	87.47 ± 0.82	68.34 ± 1.93	91.09 ± 0.72	66.09 ± 2.3	96.23 ± 0.36
GBDT_R_B	87.99 ± 0.62	82.67 ± 1.12	86.69 ± 0.97	66.55 ± 2.13	90.64 ± 0.76	64.36 ± 2.29	96.01 ± 0.38
GBDT_R_BH	88.32 ± 0.51	83.11 ± 0.95	87.34 ± 0.82	67.51 ± 1.77	90.75 ± 0.65	64.7 ± 2.1	96.34 ± 0.41
GBDT_R_H	88.28 ± 0.49	83.08 ± 0.89	87.22 ± 0.71	67.42 ± 1.63	90.58 ± 0.62	64.81 ± 2.13	96.25 ± 0.37
KNN_H_A	82.07 ± 0.89	66.26 ± 1.47	78.8 ± 1.46	39.72 ± 2.5	76.58 ± 0.86	30.38 ± 2.22	97.04 ± 0.36
KNN_H_AB	81.67 ± 0.87	74.07 ± 0.82	73.79 ± 1.15	48.23 ± 1.64	82.43 ± 0.85	61.37 ± 2.18	87.56 ± 1.35
KNN_H_ABH	84.57 ± 0.6	72.64 ± 1.07	82.79 ± 1.22	50.18 ± 1.91	80.14 ± 0.89	41.32 ± 1.9	97.1 ± 0.41
KNN_H_AH	84.55 ± 0.62	72.6 ± 1.11	82.72 ± 1.28	50.1 ± 2	80.07 ± 0.87	41.29 ± 1.95	97.08 ± 0.43
KNN_H_B	81.66 ± 0.86	74.06 ± 0.81	73.78 ± 1.14	48.22 ± 1.62	82.42 ± 0.85	61.38 ± 2.15	87.54 ± 1.35
KNN_H_BH	84.57 ± 0.6	72.64 ± 1.07	82.79 ± 1.22	50.18 ± 1.91	80.14 ± 0.89	41.32 ± 1.9	97.1 ± 0.41
KNN_H_H	84.55 ± 0.62	72.6 ± 1.11	82.72 ± 1.28	50.1 ± 2	80.07 ± 0.87	41.29 ± 1.95	97.08 ± 0.43
KNN_K_A	81.43 ± 0.26	66.57 ± 0.59	79.39 ± 0.72	40.71 ± 0.99	76.1 ± 0.77	31.12 ± 1.08	97.08 ± 0.25
KNN_K_AB	83.27 ± 0.38	75.99 ± 0.58	77.17 ± 0.78	52.18 ± 1.17	83.09 ± 0.7	59.42 ± 1.56	90.7 ± 0.69
KNN_K_ABH	84.25 ± 0.32	72.76 ± 0.48	84.68 ± 0.56	51.66 ± 0.74	81.14 ± 0.84	40.69 ± 0.99	97.8 ± 0.22
KNN_K_AH	84.23 ± 0.34	72.73 ± 0.48	84.65 ± 0.58	51.61 ± 0.76	81.13 ± 0.84	40.65 ± 0.98	97.8 ± 0.23
KNN_K_B	83.26 ± 0.38	75.97 ± 0.57	77.15 ± 0.77	52.15 ± 1.16	83.09 ± 0.69	59.44 ± 1.58	90.67 ± 0.69
KNN_K_BH	84.25 ± 0.32	72.76 ± 0.48	84.68 ± 0.56	51.66 ± 0.74	81.14 ± 0.84	40.69 ± 0.99	97.8 ± 0.22
KNN_K_H	84.23 ± 0.34	72.73 ± 0.48	84.65 ± 0.58	51.61 ± 0.76	81.13 ± 0.84	40.65 ± 0.98	97.8 ± 0.23
KNN_R_A	82.09 ± 0.27	71.59 ± 0.72	79.95 ± 0.73	47.52 ± 1.15	77.93 ± 0.55	42 ± 1.77	95.72 ± 0.47
KNN_R_AB	78.62 ± 1.41	74.3 ± 1.61	73.05 ± 1.54	50.02 ± 2.97	84.81 ± 1.11	74.12 ± 1.65	80.15 ± 1.52
KNN_R_ABH	83.71 ± 0.67	76.35 ± 1.11	80 ± 1.29	53.95 ± 2.26	82.22 ± 0.86	55.07 ± 1.64	93.44 ± 0.54
KNN_R_AH	83.66 ± 0.68	76.29 ± 1.1	79.92 ± 1.27	53.82 ± 2.25	82.21 ± 0.87	55.01 ± 1.66	93.4 ± 0.52
KNN_R_B	78.6 ± 1.41	74.29 ± 1.6	73.04 ± 1.53	50 ± 2.94	84.8 ± 1.11	74.15 ± 1.62	80.11 ± 1.53
KNN_R_BH	83.71 ± 0.67	76.35 ± 1.11	80 ± 1.29	53.95 ± 2.26	82.23 ± 0.88	55.07 ± 1.64	93.44 ± 0.54
KNN_R_H	83.66 ± 0.68	76.29 ± 1.1	79.92 ± 1.27	53.82 ± 2.25	82.22 ± 0.86	55.01 ± 1.66	93.4 ± 0.52
LR_H_A	82.2 ± 0.47	63.82 ± 0.8	84.43 ± 0.69	40.04 ± 1.28	81.87 ± 0.43	24.35 ± 1.15	98.95 ± 0.12
LR_H_AB	86.25 ± 0.71	79.18 ± 1.17	81.06 ± 0.87	58.75 ± 2.17	87.52 ± 0.98	62.41 ± 3.47	93.17 ± 0.62
LR_H_ABH	87.27 ± 0.47	79.62 ± 0.73	84.3 ± 0.56	60.71 ± 1.12	88.09 ± 0.76	57.98 ± 2.39	95.77 ± 0.44
LR_H_AH	85.21 ± 0.67	75.68 ± 1.12	81.28 ± 0.89	53.47 ± 1.8	84.53 ± 0.72	50.45 ± 2.87	95.29 ± 0.55
LR_H_B	86.24 ± 0.71	79.17 ± 1.18	81.05 ± 0.87	58.73 ± 2.19	87.52 ± 0.98	62.41 ± 3.46	93.17 ± 0.61
LR_H_BH	87.27 ± 0.47	79.62 ± 0.73	84.3 ± 0.56	60.71 ± 1.12	88.09 ± 0.76	57.98 ± 2.39	95.77 ± 0.44
LR_H_H	85.2 ± 0.67	75.67 ± 1.12	81.27 ± 0.89	53.46 ± 1.8	84.53 ± 0.72	50.44 ± 2.87	95.29 ± 0.55
LR_K_A	81.81 ± 0.26	66.62 ± 0.68	81.67 ± 0.66	42.18 ± 0.8	79.46 ± 0.51	30.26 ± 1.43	97.85 ± 0.3
LR_K_AB	86.96 ± 0.62	80.56 ± 0.88	83.65 ± 1.21	61.92 ± 1.82	88.86 ± 0.48	62.36 ± 1.57	94.61 ± 0.71
LR_K_ABH	87.18 ± 0.41	80.33 ± 0.78	84.96 ± 0.89	62.13 ± 1.52	88.84 ± 0.35	59.4 ± 1.7	95.82 ± 0.47
LR_K_AH	85.19 ± 0.55	76.43 ± 0.98	82.74 ± 0.97	55.39 ± 1.78	84.9 ± 0.62	51.06 ± 2.1	95.82 ± 0.46
LR_K_B	86.96 ± 0.62	80.56 ± 0.88	83.65 ± 1.21	61.91 ± 1.83	88.86 ± 0.48	62.36 ± 1.57	94.61 ± 0.71
LR_K_BH	87.18 ± 0.41	80.33 ± 0.78	84.96 ± 0.88	62.13 ± 1.51	88.84 ± 0.35	59.4 ± 1.7	95.81 ± 0.47
LR_K_H	85.19 ± 0.55	76.43 ± 0.98	82.73 ± 0.98	55.39 ± 1.78	84.89 ± 0.62	51.06 ± 2.09	95.82 ± 0.46
LR_R_A	82.84 ± 0.28	70.97 ± 0.73	85.3 ± 1.25	50.12 ± 1.52	80.56 ± 0.65	37.25 ± 1.32	98.34 ± 0.4
LR_R_AB	86.51 ± 0.66	81.18 ± 1	83.33 ± 1.07	62.83 ± 1.99	89.23 ± 0.67	65.6 ± 1.82	93.62 ± 0.6
LR_R_ABH	87.38 ± 0.48	81.75 ± 0.95	85.83 ± 0.69	64.77 ± 1.72	89.31 ± 0.64	62.85 ± 2.36	95.71 ± 0.4
LR_R_AH	85.1 ± 0.55	78.25 ± 0.56	82.5 ± 0.92	57.97 ± 1.25	86.04 ± 0.71	57.08 ± 0.68	94.62 ± 0.57
LR_R_B	86.51 ± 0.66	81.18 ± 0.99	83.33 ± 1.05	62.83 ± 1.98	89.23 ± 0.66	65.59 ± 1.84	93.62 ± 0.59
LR_R_BH	87.38 ± 0.48	81.75 ± 0.95	85.83 ± 0.69	64.77 ± 1.72	89.53 ± 0.63	62.85 ± 2.36	95.71 ± 0.4
LR_R_H	85.1 ± 0.56	78.25 ± 0.56	82.49 ± 0.93	57.96 ± 1.25	86.04 ± 0.71	57.08 ± 0.68	94.62 ± 0.57
NB_H_A	82.04 ± 0.81	71.98 ± 1	74.49 ± 1.56	44.69 ± 2.22	80.48 ± 0.65	49.24 ± 0.74	91.54 ± 0.88
NB_H_AB	81.48 ± 0.86	75.54 ± 0.81	74.09 ± 0.96	51.93 ± 1.4	85.89 ± 0.55	71.67 ± 1.49	84.34 ± 1.32
NB_H_ABH	83.02 ± 0.53	77 ± 0.42	75.77 ± 0.56	54.44 ± 0.77	86.4 ± 0.49	71 ± 1.18	86.51 ± 0.79
NB_H_AH	82.62 ± 0.85	75.12 ± 0.99	75.05 ± 0.89	50.26 ± 2	83.42 ± 0.9	61.77 ± 2.08	88.66 ± 0.55
NB_H_B	81.17 ± 0.88	75.17 ± 0.84	73.72 ± 0.96	51.22 ± 1.5	85.61 ± 0.51	71.26 ± 1.61	84.05 ± 1.29
NB_H_BH	82.75 ± 0.47	76.66 ± 0.38	75.42 ± 0.47	53.77 ± 0.72	86.19 ± 0.47	70.6 ± 1.22	86.27 ± 0.7
NB_H_H	81.16 ± 0.76	73.07 ± 1.05	72.96 ± 1.02	46.15 ± 2.11	80.76 ± 1.12	58.72 ± 2	87.66 ± 0.5
NB_K_A	79.92 ± 0.31	70.64 ± 0.44	72.12 ± 0.55	41.63 ± 0.92	77.78 ± 1.06	49.93 ± 0.74	89.25 ± 0.36
NB_K_AB	80.54 ± 0.69	75.25 ± 0.94	73.86 ± 0.95	51.43 ± 1.79	85.48 ± 0.49	72.33 ± 1.3	83.09 ± 0.69
NB_K_ABH	82.38 ± 0.6	76.94 ± 0.86	75.8 ± 0.93	54.26 ± 1.65	86.16 ± 0.57	71.2 ± 1.1	85.86 ± 0.68
NB_K_AH	82.41 ± 0.5	75.25 ± 0.9	75.74 ± 0.86	50.55 ± 1.79	83.74 ± 0.76	60.38 ± 1.79	89.26 ± 0.37
NB_K_B	80.71 ± 0.72	75.44 ± 0.94	74.05 ± 0.96	51.78 ± 1.77	85.69 ± 0.46	72.45 ± 1.18	83.29 ± 0.77
NB_K_BH	82.47 ± 0.61	77 ± 0.89	75.89 ± 0.95	54.36 ± 1.72	86.3 ± 0.57	71.05 ± 1.14	86.02 ± 0.62
NB_K_H	81.64 ± 0.47	74.01 ± 0.8	74.65 ± 0.76	48.1 ± 1.59	82.49 ± 0.8	57.89 ± 1.56	89.03 ± 0.31
NB_R_A	81.43 ± 0.44	73.62 ± 0.49	75.99 ± 0.64	47.96 ± 1.01	79.38 ± 0.89	53.24 ± 0.95	91.02 ± 0.51
NB_R_AB	82.44 ± 0.55	77.79 ± 0.63	76.83 ± 0.73	55.89 ± 1.21	86.86 ± 0.74	72.35 ± 1.12	85.86 ± 0.86
NB_R_ABH	82.96 ± 0.75	78.1 ± 1	77.44 ± 0.98	56.33 ± 2	86.52 ± 0.52	70.71 ± 2.06	87.11 ± 0.85
NB_R_AH	81.52 ± 0.58	75.19 ± 1.06	75.63 ± 1.04	50.43 ± 2.12	83.01 ± 1.02	61.19 ± 2.08	88.42 ± 0.46
NB_R_B	82.31 ± 0.64	77.68 ± 0.8	76.68 ± 0.85	55.69 ± 1.56	86.9 ± 0.75	72.5 ± 1.33	85.63 ± 0.83
NB_R_BH	82.88 ± 0.79	78.06 ± 0.99	77.34 ± 1	56.27 ± 1.97	86.73 ± 0.83	71 ± 1.91	86.91 ± 0.92
NB_R_H	80.2 ± 0.6	73.6 ± 1.01	73.84 ± 0.97	47.22 ± 2.02	81.44 ± 1.23	59.57 ± 2.2	87.2 ± 0.62
QDA_H_A	83.65 ± 0.51	69.42 ± 0.87	83.28 ± 0.97	46.36 ± 0.69	81.6 ± 0.8	34.42 ± 1.87	97.91 ± 0.42
QDA_H_AB	75.71 ± 3.25	52.3 ± 1.75	63.46 ± 8.16	13.15 ± 3.64	56.23 ± 1.53	13.57 ± 6.96	93.69 ± 6.03
QDA_H_ABH	78.5 ± 1.17	50.75 ± 1.17	79.09 ± 8.87	19.46 ± 3.67	56.44 ± 1.77	7.8 ± 2.53	98.96 ± 2.03
QDA_H_AH	66.89 ± 9.94	51.09 ± 2.17	61.77 ± 13.39	10.71 ± 6.43	63.28 ± 8.51	28.9 ± 18.44	77.95 ± 18.23
QDA_H_B	68.97 ± 7.03	53.99 ± 2.18	56.42 ± 3.57	10.66 ± 3.68	60.33 ± 2.76	28.77 ± 11.83	80.55 ± 12.3
QDA_H_BH	77.23 ± 2.16	52.66 ± 1.98	69.75 ± 10.59	17.02 ± 4.79	67.88 ± 3.28	12.11 ± 5.11	96.07 ± 4.01
QDA_H_H	84.05 ± 0.73	71.67 ± 1.18	81.7 ± 1.54	48.28 ± 1.91	82.67 ± 0.78	40.03 ± 2.72	96.8 ± 0.8
QDA_K_A	68.15 ± 0.83	64.22 ± 1.05	64.83 ± 0.94	34.52 ± 2	78.26 ± 1.15	73.79 ± 1.71	66.39 ± 0.67
QDA_K_AB	76.44 ± 1.71	49.97 ± 1.36	72.57 ± 10.99	15.53 ± 4.31	54.64 ± 1.07	8.1 ± 3.64	97.71 ± 3.23
QDA_K_ABH	77.19 ± 1.1	49.52 ± 1.37	81.37 ± 9.61	18.72 ± 3.4	53.83 ± 1.27	6.82 ± 2.78	99.08 ± 2.06
QDA_K_AH	26.08 ± 1.58	22.88 ± 2.12	53.42 ± 2.06	2.96 ± 2.05	50.83 ± 0.73	97.51 ± 1.28	3.85 ± 2.39
QDA_K_B	74.43 ± 4.88	51.19 ± 1.76	66.71 ± 10.46	13.89 ± 4.8	63.54 ± 3.41	13.07 ± 9.37	93.53 ± 9.27
QDA_K_BH	77.02 ± 0.92	49.82 ± 1.35	76.81 ± 10.05	17.4 ± 3.42	55.49 ± 1.15	7.3 ± 2.52	98.71 ± 1.83
QDA_K_H	83.51 ± 1	75.08 ± 1.23	78.38 ± 2.04	51.24 ± 2.65	83.95 ± 1.14	53.45 ± 2.55	92.85 ± 1.61
QDA_R_A	80.95 ± 0.31	73.85 ± 0.64	74.94 ± 0.57	47.91 ± 1.25	80.4 ± 0.95	56.89 ± 1.57	89.12 ± 0.33
QDA_R_AB	74.91 ± 1.82	50.64 ± 1.81	71.97 ± 10.98	16.59 ± 4.64	55.41 ± 1.5	9.87 ± 4.43	97.02 ± 3.75
QDA_R_ABH	75.93 ± 0.74	49.23 ± 0.99	84.11 ± 7.25	20.49 ± 2.97	53.74 ± 0.87	6.75 ± 1.61	99.57 ± 1.17
QDA_R_AH	41.11 ± 5.55	40.56 ± 6	55.06 ± 1.67	9.62 ± 3.47	55.78 ± 2.47	82.36 ± 7.61	27.05 ± 9.79
QDA_R_B	72.68 ± 5.06	51.83 ± 2.42	66.91 ± 10.18	15.02 ± 4.5	65.02 ± 3.6	15.85 ± 11.26	91.99 ± 10.46
QDA_R_BH	75.94 ± 0.85	49.64 ± 1.4	82.39 ± 8.18	20.33 ± 3	56.19 ± 1.24	7.4 ± 2.88	99.25 ± 1.99
QDA_R_H	82.94 ± 0.46	74.6 ± 0.82	79.43 ± 1.11	51.18 ± 1.59	84.21 ± 0.81	50.58 ± 2.1	93.94 ± 0.84
RF_H_A	82.56 ± 0.55	68.89 ± 1.19	78.07 ± 1.63	42.53 ± 2.28	79.32 ± 0.83	36.29 ± 2.21	95.95 ± 0.63
RF_H_AB	84.14 ± 0.79	70.83 ± 1.4	83.61 ± 1.18	48.34 ± 2.15	82.2 ± 1.18	37.01 ± 2.46	97.79 ± 0.37
RF_H_ABH	84.94 ± 0.87	72.7 ± 1.54	84.94 ± 1.32	51.54 ± 2.45	83.25 ± 1.08	40.12 ± 2.78	97.93 ± 0.4
RF_H_AH	85.07 ± 0.74	72.93 ± 1.33	85.27 ± 1.18	52.02 ± 2.13	83.55 ± 1.17	40.38 ± 2.42	98.02 ± 0.36
RF_H_B	84.12 ± 0.81	70.89 ± 1.54	83.36 ± 1.24	48.27 ± 2.34	81.46 ± 1.04	37.28 ± 2.77	97.69 ± 0.4
RF_H_BH	84.79 ± 0.61	72.61 ± 1.1	84.2 ± 1.08	50.97 ± 1.63	82.76 ± 0.97	40.35 ± 2.18	97.67 ± 0.41
RF_H_H	84.68 ± 0.73	72.12 ± 1.28	84.46 ± 1.32	50.5 ± 2.25	82.74 ± 1.06	39.14 ± 2.15	97.87 ± 0.35
RF_K_A	82.05 ± 0.36	69.97 ± 0.76	77.97 ± 0.95	44.01 ± 1.48	77.77 ± 0.65	39.27 ± 1.4	95.36 ± 0.39
RF_K_AB	85.29 ± 0.54	75.57 ± 0.88	84.85 ± 0.87	55.42 ± 1.6	84.53 ± 0.87	46.78 ± 1.51	97.28 ± 0.28
RF_K_ABH	85.88 ± 0.58	76.92 ± 1.02	85.25 ± 0.92	57.45 ± 1.82	85.32 ± 0.77	49.69 ± 1.89	97.14 ± 0.31
RF_K_AH	85.84 ± 0.5	76.65 ± 0.88	85.62 ± 0.7	57.3 ± 1.44	85.71 ± 0.84	48.71 ± 1.82	97.39 ± 0.29
RF_K_B	84.93 ± 0.55	74.95 ± 1.04	84.08 ± 0.93	54.15 ± 1.79	83.66 ± 0.71	45.99 ± 1.98	97.05 ± 0.34
RF_K_BH	85.73 ± 0.54	76.68 ± 0.9	84.94 ± 0.86	56.95 ± 1.62	84.85 ± 0.87	49.39 ± 1.67	97.03 ± 0.32
RF_K_H	85.63 ± 0.52	76.35 ± 0.86	85.08 ± 0.98	56.59 ± 1.6	85.03 ± 0.74	48.48 ± 1.59	97.19 ± 0.38
RF_R_A	82.39 ± 0.43	72.45 ± 0.98	79.99 ± 1.16	48.64 ± 1.94	79.74 ± 0.92	44.04 ± 1.76	95.43 ± 0.46
RF_R_AB	84.37 ± 0.53	75.51 ± 0.76	84.12 ± 1.03	55.13 ± 1.49	84.58 ± 0.82	47.71 ± 1.44	96.84 ± 0.46
RF_R_ABH	84.81 ± 0.54	76.49 ± 0.97	84.3 ± 1.05	56.54 ± 1.83	85.18 ± 0.82	49.96 ± 1.87	96.65 ± 0.44
RF_R_AH	85.01 ± 0.52	76.65 ± 0.97	85.02 ± 0.86	57.17 ± 1.71	86 ± 0.78	49.65 ± 1.89	97.03 ± 0.33
RF_R_B	83.94 ± 0.61	74.95 ± 0.87	83.03 ± 1.16	53.74 ± 1.75	83.88 ± 0.8	47.34 ± 1.5	96.39 ± 0.51
RF_R_BH	84.46 ± 0.54	75.97 ± 0.85	83.62 ± 1	55.44 ± 1.59	84.96 ± 0.72	49.31 ± 1.72	96.41 ± 0.48
RF_R_H	84.46 ± 0.54	75.72 ± 0.82	84.14 ± 0.99	55.42 ± 1.54	85.3 ± 0.65	48.21 ± 1.59	96.79 ± 0.45
Note: amino acid composition (AAC, A), amino acid index (AAindex)-high-quality indices (HQI8, H), BLOSUM62 (B), artificial neural network (ANN), decision tree (DT), gradient boosting decision tree (GBDT), k-nearest neighbor (KNN), logistic regression (LR), naive bayes (NB), quadratic discriminant analysis (QDA), and random forest (RF)

### Sheet: Table S5
Table S5 Optimal parameters of the classifiers.
Algorithms	Calling	Hyperparameters	Value list	Optimal parameter
				pHis	pLys	pArg
AdaBoost	ensemble.AdaBoostClassifier(random_state=0)	learning_rate	np.linspace(0.001, 2, 4)	0.667333	0.667333	0.667333
		n_estimators	range(20, 201, 40)	180	180	140
ANN	neural_network.MLPClassifier(random_state=0)	activation	["identity", "logistic", "tanh", "relu"]	logistic	identity	identity
		solver	["lbfgs", "sgd", "adam"]	adam	lbfgs	lbfgs
		alpha	np.linspace(0.0001, 1, 4)	0.6667	0.6667	0.6667
CatBoost	catboost.CatBoostClassifier(random_state=0)	iterations	range(2, 2102, 500)	2002	1002	1002
		learning_rate	np.linspace(0.001, 1, 4)	0.334	0.334	0.334
		depth	np.linspace(1, 10, 4)	4	4	4
DT	tree.DecisionTreeClassifier(random_state=0)	criterion	['entropy', 'gini']	gini	gini	gini
		max_depth	[None, 10]	10	10	10
		min_samples_split	[2, 3, 5]	2	5	2
		min_samples_leaf	[1, 2, 3, 5]	5	1	1
GBDT	ensemble.GradientBoostingClassifier(random_state=0)	n_estimators	range(20, 201, 40)	180	180	180
		max_depth	range(2, 20, 5)	17	17	17
		min_samples_split	range(2, 801, 200)	602	602	402
		min_samples_leaf	range(1, 101, 25)	1	26	26
		learning_rate	np.linspace(0.001, 2, 4)	0.667333	0.667333	0.667333
		subsample	np.linspace(0.5, 1, 3)	1	1	1
KNN	neighbors.KNeighborsClassifier()	n_neighbors	range(1, 12, 1)	11	11	10
		weights	['uniform', 'distance']	distance	distance	uniform
LR	linear_model.LogisticRegression(random_state=0)	penalty	['l1', 'l2']	l2	l2	l2
		solver	['liblinear', 'lbfgs', 'newton-cg', "sag", "saga"]	sag	liblinear	sag
QDA	discriminant_analysis.QuadraticDiscriminantAnalysis()	store_covariance	[True, False]	TRUE	TRUE	TRUE
RF	ensemble.RandomForestClassifier(random_state=0)	min_samples_leaf	range(1, 201, 50)	1	1	1
		n_estimators	range(5, 20, 5)	15	15	15
		max_features	['auto', 'sqrt', 'log2', "None"]	auto	auto	auto
NB	naive_bayes.GaussianNB()
Note: ANN: artificial neural network; DT: decision tree; GBDT: gradient boosting decision tree; KNN: k-nearest neighbor; LR: logistic regression; NB: naive bayes; QDA: quadratic discriminant analysis; RF: random forest.
